# Qualitative and Quantitative Concentration-Response Modelling of Gene Co-expression Networks to Unlock Hepatotoxic Mechanisms for Next Generation Chemical Safety Assessment

**DOI:** 10.1101/2023.02.01.526628

**Authors:** Steven J. Kunnen, Emma Arnesdotter, Christian Tobias Willenbockel, Mathieu Vinken, Bob van de Water

**Affiliations:** Leiden University, Leiden Academic Centre for Drug Research, Division of Drug Discovery and Safety, Leiden, The Netherlands; Vrije Universiteit Brussel, Department of Pharmaceutical and Pharmacological Sciences, Brussels, Belgium; German Federal Institute for Risk Assessment (BfR), Department Pesticides Safety, Berlin, Germany

**Keywords:** benchmark concentration-response modelling, gene co-expression networks, next-generation risk assessment (NGRA), transcriptomic point of departure (tPOD), liver toxicity, hepatocyte

## Abstract

Next generation risk assessment of chemicals revolves around the use of mechanistic information without animal experimentation. In this regard, toxicogenomics has proven to be a useful tool to elucidate the underlying mechanisms of adverse effects of xenobiotics. In the present study, two widely used human *in vitro* hepatocyte culture systems, namely primary human hepatocytes (PHH) and human hepatoma HepaRG cells, were exposed to liver toxicants known to induce liver cholestasis, steatosis or necrosis. Benchmark concentration-response modelling was applied to transcriptomics gene co-expression networks (modules) in order to derive benchmark concentrations (BMCs) and to gain mechanistic insight into the hepatotoxic effects. BMCs derived by concentration-response modelling of gene co-expression modules recapitulated concentration-response modelling of individual genes. Although PHH and HepaRG cells showed overlap in deregulated genes and modules by the liver toxicants, PHH demonstrated a higher responsiveness, based on the lower BMCs of co-regulated gene modules. Such BMCs can be used as transcriptomics point of departure (tPOD) for assessing module-associated cellular (stress) pathways/processes. This approach identified clear tPODs of around maximum systemic concentration (C_max_) levels for the tested drugs, while for cosmetics ingredients the BMCs were 10-100 fold higher than the estimated plasma concentrations. This approach could serve next generation risk assessment practice to identify early responsive modules at low BMCs, that could be linked to key events in liver adverse outcome pathways. In turn, this can assist in delineating potential hazards of new test chemicals using *in vitro* systems and used in a risk assessment when BMCs are paired with chemical exposure assessment.
