## Supplementary material for "Qualitative and Quantitative Concentration-Response Modelling of Gene Co-expression Networks to Unlock Hepatotoxic Mechanisms for Next Generation Chemical Safety Assessment": Table S1

### Sheet: Table S1
Table S1. Compound information and experimental treatment conditions used for transcriptomic analysis in primary human hepatocytes and HepaRG cells.
Compound	Abbreviation	Potential liver pathology	CAS number	Exposure (h)	conc. 1 (µM)	conc. 2 (µM)	conc. 3 (µM)	conc. 4 (µM)	conc. 5 (µM)	conc. 6 (µM)	conc. 7 (µM)	Vehicle control	Max/min	Max/Cmax	Cmax low (µM)	Cmax high (µM)	Reference (Cmax)
Acetaminophen	APAP	Necrosis	103-90-2	8, 24, 48, 72	20	100	200	500	1000	2000	5000	Media	250	31.0559	139	161	10.1358/mf.2003.25.7.778092; 10.1358/mf.2008.30.1.1159648
Cyclosporine A	CSA	Cholestasis	59865-13-3	8, 24, 48, 72	0.1	0.5	1	2	5	10	20	0.1% DMSO	200	15.3846	0.7	1.3	10.1007/s00204-017-1930-0; 10.1111/j.1365-2125.1995.tb05722.x
Valproic acid	VPA	Steatosis	1069-66-5	8, 24, 48, 72	100	500	1000	2000	4000	8000	16000	Media	160	23.5641	295	679	10.1111/j.1365-2710.1995.tb00651.x; 10.1002/ana.410030105
Butylated hydroxytoluene	BHT	Necrosis	128-37-0	8, 24, 48, 72	0.3	1	3	10	30	100	300	0.3% DMSO	1000	319.149	0.41	0.94	https://health.ec.europa.eu/system/files/2022-08/sccs_o_257.pdf
2,7-Naphthalediol	NPT	Cholestasis	582-17-2	8, 24, 48, 72	0.3	1	3	10	30	100	300	0.3% DMSO	1000	67.8733	3.12	4.42	https://health.ec.europa.eu/system/files/2016-11/sccs_o_034_0.pdf
Triclosan	TCS	Steatosis	3380-34-5	8, 24, 48, 72	0.2	1	5	10	20	40	80	0.1% DMSO	400	106.667	0.29	0.75	https://doi.org/10.1080/15287390600631706; https://ec.europa.eu/health/scientific_committees/consumer_safety/docs/sccs_o_054.pdf

### Sheet: Cmax drugs
Acetaminophen	Standard dose: 1000 mg oral per intake
	Parameters			Reference
MW	151.16		ug/umol
Cmax min (1000 mg oral)	17.98		ug/mL	10.1358/mf.2003.25.7.778092	Sevilla-Tirado et al 2003
Cmax (1000 mg oral)	20.73		ug/mL	10.1358/mf.2003.25.7.778092	Sevilla-Tirado et al 2003
Cmax (1000 mg oral)	24.3		ug/mL	10.1358/mf.2008.30.1.1159648	Farre et al 2008
Cmax (overdose 10 g)	155		ug/mL	https://doi.org/10.1080/15563650.2022.2114361
Cmax (overdose 30 g)	290		ug/mL	https://doi.org/10.1080/15563650.2022.2114361
Cmax (overdose 50 g)	349		ug/mL	https://doi.org/10.1080/15563650.2022.2114361
Cmax (overdose 100 g)	406		ug/mL	https://doi.org/10.1080/15563650.2022.2114361
Cmax (75 mg/kg oral overdose immediate release)	0.208		mmol/L	https://doi.org/10.1111/j.1742-6723.2006.00873.x
Cmax (75 mg/kg oral overdose extended release)	0.484		mmol/L	https://doi.org/10.1111/j.1742-6723.2006.00873.x
Cmax min (1000 mg oral)	0.118947		mmol/L	10.1358/mf.2003.25.7.778092
Cmax (1000 mg oral)	0.137139		mmol/L	10.1358/mf.2003.25.7.778092
Cmax (1000 mg oral)	0.160757		mmol/L	10.1358/mf.2008.30.1.1159648
Cmax (overdose 10 g)	1.0254		mmol/L	https://doi.org/10.1080/15563650.2022.2114361
Cmax (overdose 30 g)	1.9185		mmol/L	https://doi.org/10.1080/15563650.2022.2114361
Cmax (overdose 50 g)	2.30881		mmol/L	https://doi.org/10.1080/15563650.2022.2114361
Cmax (overdose 100 g)	2.6859		mmol/L	https://doi.org/10.1080/15563650.2022.2114361
Valproic acid	Standard dose: 20–30 mg/kg per day (range: 9–35 mg/kg per day). Usual dose: 900–2500 mg/day
	Valproic acid sodium	Valproic acid
MW	166.19	144.21	ug/umol	1.15242	1.152
Cmax free (22.8 mg/kg)	13.2	13.2	ug/mL	10.1111/j.1365-2710.1995.tb00651.x
Cmax total (22.8 mg/kg)	97.9	97.9	ug/mL	10.1111/j.1365-2710.1995.tb00651.x
Cmax (oral 600 mg daily)	42.5	42.5	ug/mL	10.1002/ana.410030105
Cmax (1000 mg)	135	135	ug/mL	https://pubmed.ncbi.nlm.nih.gov/7512905/	Davis et al 1994
Cmax (30 mg/kg)	235	235	ug/mL	10.1007/s40262-017-0553-1	Georgoff et al 2018
Cmax (60 mg/kg)	248	248	ug/mL	10.1007/s40262-017-0553-1	Georgoff et al 2018
Cmax (140 mg/kg)	1271	1271	ug/mL	10.1007/s40262-017-0553-1	Georgoff et al 2018
Cmax free (22.8 mg/kg)	0.0794272	0.0915332	mmol/L
Cmax total (22.8 mg/kg)	0.589085	0.678871	mmol/L
Cmax (oral 600 mg daily)	0.255731	0.294709	mmol/L
Cmax (1000 mg)	0.812323	0.936135	mmol/L
Cmax (30 mg/kg)	1.41404	1.62957	mmol/L
Cmax (60 mg/kg)	1.49227	1.71971	mmol/L
Cmax (140 mg/kg)	7.64787	8.81354	mmol/L
Cyclosporine A	Start dose: 5-7.5 mg/kg twice per day (10-15 mg/kg per day)
	Parameters
MW	1202.61		ug/umol
Cmax (oral conventional 15 mg/kg)	950.61		ng/mL	https://www.researchgate.net/publication/240641040	Gulati et al 1998	10.1007/s00204-017-1930-0
Cmax (oral emulsion1 10 mg/kg)	1571.7		ng/mL	https://www.researchgate.net/publication/240641040	Gulati et al 1998
Cmax (emulsion2 10 mg/kg)	1600.63		ng/mL	https://www.researchgate.net/publication/240641040	Gulati et al 1998
Cmax (i.v. low range)	617		ng/mL	10.1097/FTD.0b013e3181d5881f	Duncan et al 2010
Cmax (i.v. high range)	1591		ng/mL	10.1097/FTD.0b013e3181d5881f	Duncan et al 2010
Cmax	723.4		ng/mL	10.1097/FTD.0000000000000875
Cmax (10 mg/kg)	1302		ng/mL	10.1111/j.1365-2125.1995.tb05722.x
Cmax (oral conventional 15 mg/kg)	0.790456		umol/L
Cmax (oral emulsion1 10 mg/kg)	1.30691		umol/L
Cmax (emulsion2 10 mg/kg)	1.33096		umol/L
Cmax (i.v. low range)	0.513051		umol/L
Cmax (i.v. high range)	1.32296		umol/L
Cmax	0.601525		umol/L
Cmax (10 mg/kg)	1.08265		umol/L

### Sheet: Cmax cosmetics
2,7-naphthalenediol
https://health.ec.europa.eu/system/files/2016-11/sccs_o_034_0.pdf	Non-oxidative conditions		Oxidative conditions	NOAEL (rat)
Molecular weight	160.17	160.17	160.17	160.17	g/mol
Absorption through the skin A (mean + 1SD) = 6.10 μg/cm²	6.1	6.1	6.1	6.1
Skin Area surface SAS = 580 cm2	580	580	580	580
Systemic exposure dose (SED) SAS x A x 0.001/60 = 0.06 mg/kg bw/d	0.06	0.06	0.04	65		mg/kg bw/d
Typical body weight of human = 60 kg	60	60	60	60		kg
Typical blood volume of human = 5 L	5	5	5	5		L
Dermal absorption per treatment SAS x A x 0.001 = 3.54 mg	3.54	3.6	2.5	3900		mg
Serum concentration max	0.708	0.72	0.5	780		mg/L
Serum concentration max	0.0044203	0.00449522	0.00312168	4.86983		mM
Serum concentration max	4.4203	4.49522	3.12168	4869.83		µM
Butylated hydroxytoluene (BHT)
https://health.ec.europa.eu/system/files/2022-08/sccs_o_257.pdf	dermal exposure	oral exposure	total max exposure
Molecular weight	220.35	220.35	220.35			g/mol
Systemic exposure dose (SED)	0.00761	0.00969	0.0173			mg/kg bw/d
Typical body weight of human = 60 kg	60	60	60			kg
Typical blood volume of human = 5 L	5	5	5			L
Absorption per treatment	0.4566	0.5814	1.038			mg
Serum concentration max	0.09132	0.11628	0.2076			mg/L
Serum concentration max	0.000414432	0.000527706	0.000942138			mM
Serum concentration max	0.414432	0.527706	0.942138			µM
Triclosan (TCS)
https://ec.europa.eu/health/scientific_committees/consumer_safety/docs/sccs_o_054.pdf	Toothpaste	Toothpaste, deodorant stick, and hand soap	total max exposure	Paper	https://doi.org/10.1080/15287390600631706
Molecular weight	289.54	289.54	289.54	289.54	289.54	g/mol
Systemic exposure dose (SED)	0.0069	0.0165	0.5256			mg/kg bw/d
Typical body weight of human = 60 kg	60	60	60			kg
Typical blood volume of human = 5 L	5	5	5			L
Absorption per treatment	0.414	0.99	31.536			mg
Serum concentration max	0.0828	0.198	6.3072	0.3	0.218	mg/L
Serum concentration max	0.000285971	0.000683843	0.0217835	0.00103613	0.000752918	mM
Serum concentration max	0.285971	0.683843	21.7835	1.03613	0.752918	µM
