## Supplementary material for "Qualitative and Quantitative Concentration-Response Modelling of Gene Co-expression Networks to Unlock Hepatotoxic Mechanisms for Next Generation Chemical Safety Assessment": Table S6

### Sheet: TableS6_BMC_module_EGS_1SD
Table S6. Benchmark concentrations of significant (p-adjust < 0.05) dose responsive co-expression modules depicted in Fig. 3 and 5 derived from BMD modelling with BMR factor of 1 SD. Colours are based on the highest (estimated) Cmax values of the chemicals, where values < Cmax have orange/red colours, and values >= Cmax have yellow/green colours.
			APAP Cmax:	161	µM							CSA Cmax:	1.3	µM							VPA Cmax:	679	µM							NPT Cmax:	4.42	µM							TCS Cmax:	0.75	µM
module	nr	annotation	PHH APAP min	PHH APAP 8hr	PHH APAP 24hr	PHH APAP 48hr	PHH APAP 72hr	HepaRG APAP 8hr	HepaRG APAP 24hr	HepaRG APAP 48hr	HepaRG APAP 72hr	PHH CSA min	PHH CSA 8hr	PHH CSA 24hr	PHH CSA 48hr	PHH CSA 72hr	HepaRG CSA 8hr	HepaRG CSA 24hr	HepaRG CSA 48hr	HepaRG CSA 72hr	PHH VPA min	PHH VPA 8hr	PHH VPA 24hr	PHH VPA 48hr	PHH VPA 72hr	HepaRG VPA 8hr	HepaRG VPA 24hr	HepaRG VPA 48hr	HepaRG VPA 72hr	PHH NPT min	PHH NPT 8hr	PHH NPT 24hr	PHH NPT 48hr	PHH NPT 72hr	HepaRG NPT 8hr	HepaRG NPT 24hr	HepaRG NPT 48hr	HepaRG NPT 72hr	PHH TCS min	PHH TCS 48hr	HepaRG TCS 48hr	Conditions with BMC
PHH_36	36	Development, cilia	115.357		530.515	425.006	115.357					10.1371		10.1371							33.6916	33.6916	403.663	129.357	1638.27	236.224	543.193	594.888	859.192									87.7057				13
PHH_372	372	Development, cilia	450.158		450.158							5.18996				5.18996			6.69223	2.55142	288.604		841.551	288.604	631.412					18.3222			115.259	18.3222								9
PHH_215	215	Development, cilia	349.039		349.039	438.907				1862.84	2930.11																															4
PHH_288	288	Extracellular matrix (ECM)	1249.96	1987.24	1249.96							2.04253		4.36622		2.04253		9.14778	15.0422	8.64123	5814.9	5814.9													221.443			126.445				10
PHH_166	166	Extracellular matrix (ECM)									1157.23								9.18194	2.59286																		230.066				4
PHH_92	92	Immune response, chemotaxis	668.798		668.798	1698.75	4789.72			2183.36		3.64801				3.64801					126.099	126.099						2165.22	1652.72						226.656			172.124				10
PHH_90	90	Immune response, complement	283.89	376.62	283.89	416.367	1089.08			1475.63	914.369	0.927209	6.87039	4.11644	1.57296	0.927209		4.32785	3.48051	10.3802	3504.38		3611.01	7359.24	3504.38	248.247	627.716	615.098	756.579	28.0349			28.0349	88.547	104.11	131.098		135.464	43.3302	43.3302		26
PHH_187	187	Immune response, complement	208.249		208.249	348.218	466.182			1061.56	785.644	0.677886	1.90914	4.59034	4.24307	0.677886	4.54523	8.06573	9.83196	8.75815	297.801		7801.14	2367.49	297.801		790.793	736.497	536.663	30.4076			30.4076	84.2031	85.0104	59.9536		170.623	39.1261	39.1261		25
PHH_23	23	Immune response, complement	84.7836		84.7836	131.183	1055.88				1024.17	0.638064	5.49964	1.13046	0.674155	0.638064	8.86037	8.74323	9.54371	6.44483	5627.81		7625.39	6342.41	5627.81			1272.08	704.31	81.8522			81.8522	86.5202	47.8857	69.7233		80.3733	43.5535	43.5535		23
PHH_9	9	Immune response, complement	335.639	3708.32		335.639						2.44742			2.44742	3.72753		13.3174	18.3462	7.60108	412.066			1167.12	412.066				5432.8	89.8589				89.8589				100.021				12
PHH_118	118	Immune response, INF	988.372		988.372	1564.53					1810.93	0.0885764				0.0885764			1.38379	1.6093	1452.33		9760.72		1452.33		4166.15		15158.4	55.0649			86.2086	55.0649								12
PHH_180	180	Immune response, INF	332.626	332.626	663.446							1.92818			1.92818	5.58137			7.10524									11543.7		25.0837			25.0837									7
PHH_26	26	Immune response, NFkB	869.718		1066.72	869.718					1742.17	4.51645		4.51645		6.41426				6.23966	2162.88		2162.88	3399.13	4175.28		1165.79	3233.46	1035.75	35.1906			35.1906	54.9245								14
PHH_70	70	Immune response, NFkB	259.348	2323.11	259.348	1170.06													3.94198		381.463		871.872	381.463	683.226					96.2427				96.2427								8
PHH_136	136	Immune response, NFkB																11.6713	14.0727	11.9865	5914.36				5914.36					33.1599			33.1599	33.3887					39.284	39.284		7
PHH_247	247	Immune response, STAT	1074.28	1074.28	1122.18	1851.83	1585.32				2319.52	1.67317			1.67317	5.03637					1460.58	1596.6	2962.45	1771.01	1460.58	2345.51	3195.72	1561.77	3995.66	44.163			44.163									16
PHH_11	11	Metabolism	134.276	285.06	134.276	287.193	1141.23				1704.6	3.28906	3.84415	4.25515	3.28906	4.56153	4.2999	9.29484	11.7075	9.79316	7681.01	7951.25	7681.01	10785.5	8954.79		3959.4	3205.69	1443.95	21.9402	21.9402	87.5853	83.7193	83.0305	96.312	75.9866		86.244	37.6171	37.6171		28
PHH_80	80	Metabolism	979.923		979.923	1122.34						1.06663		2.02445	1.06663	1.61993		12.1416	18.4112	4.42212	4238.13				4238.13					39.6492			39.6492	84.0599					72.9447	72.9447		12
PHH_222	222	Metabolism	193.818		193.818	265.746				409.249	1035.88	9.0554		9.0554							100.817	100.817	502.031	384.496	693.264		945.95			27.4822			27.4822						74.7052	74.7052		12
PHH_192	192	Metabolism	1880.85		1880.85	3478.23						1.99231				1.99231		10.8965	9.83017	10.364	2971.21				2971.21				6126.87	33.695				33.695	130.121		84.8527	122.659				12
PHH_162	162	Metabolism	927.766	927.766	962.52	1251.41												17.2258			761.279		761.279	799.009	1208.24			1997.34		71.204			118.28	71.204					74.9878	74.9878		11
PHH_225	225	Metabolism	1248.76		1248.76		4685					1.40042		8.24792	1.56225	1.40042														15.3782		55.4969	15.3782	17.3168					72.8222	72.8222		9
PHH_38	38	Metabolism, bile acid	1177.04	1177.04	2062.33	1651.76						4.19805		8.78201	4.19805	5.21129		18.7137												31.328		60.1059	63.0481	31.328					50.5381	50.5381		11
PHH_238	238	Metabolism, bile acid	1226.17		1226.17							1.80312			1.80312	5.0771														45.1096			90.3767	45.1096								5
PHH_31	31	Metabolism, fatty acid	88.9107	437.116	162.665	88.9107				549.692		1.56078				1.56078		18.4392	18.8476	10.1322	28.4164	87.3425	77.6074	36.9524	28.4164	138.393	88.999	378.923	504.602													16
PHH_340	340	Metabolism, fatty acid	1001.46	1863.55	1274.32	1001.46		3228.05			4890.5										85.6722	385.064	302.868	404.438	85.6722	392.982		1503.45	1898.04	20.8733			20.8733	22.7288	163.472							15
PHH_40	40	Metabolism, lipid	333.645	333.645	840.948	1981.87												14.1935	5.39198		11760.5		11760.5				4786.18		7971.17	55.4161			90.7799	55.4161								10
PHH_134	134	Metabolism, xenobiotic	394.875	580.778		394.875			896.914	1885.72	2147.27	0.746305	0.746305	4.91799		1.43891					137.367	137.367	1174.42	386.752	346.082	483.932			2086.23													14
PHH_2	2	Mitochondrion	298.622	298.622	577.507	722.756	2191.77				2431.86	1.11603	1.79611	5.9171	1.11603	4.60398	11.4679	11.8457	12.9303	10.7809	2121.11	2417.73	4244.52	4550.26	2121.11	4343.76	7351.67	8165.64	8198.47	30.4274	30.4274	50.8902	36.7316	80.7799	159.071				48.9971	48.9971		27
PHH_374	374	Protein processing	186.164	316.247	542.05	186.164		2077.92		1619.76	4813.02	10.7532				10.7532				1.24301	236.722		1099.24	236.722	595.726			2230.01	2406.23													13
PHH_236	236	Protein processing, folding	336.118			336.118						0.838686		5.95861	1.02242	0.838686	4.25301	10.0297	10.3023	9.90296	209.158	209.158		8622.16						52.8025			52.8025	91.4309	98.0308			212.89				14
PHH_69	69	RNA processing	1256.45	3322.06	1256.45													8.69834			270.733	365.473	270.733	335.178	282.826	487.78				23.6703				23.6703								9
PHH_19	19	RNA processing, mRNA	394.999	394.999	1562.22							4.11904		4.11904	8.46755	6.29962		6.57773	12.6833	6.1192	11487.4		11487.4				4954.49	4819.63	4398.03	16.369	16.369		34.3709	18.1105	246.405			216.516				17
PHH_189	189	RNA processing, mRNA	1369.78	2210.04	1369.78							2.0685			10.073	2.0685		18.9649		5.2088								5390		56.2551			56.2551	101.1				127.048				10
PHH_42	42	RNA processing, ribosome biogenesis	730.648	1586.99	730.648							1.81908			7.9744	1.81908		9.15135	9.58787	12.6868	6850.49			6850.49						76.9071	98.868		76.9071			104.495		121.992				12
PHH_243	243	Signaling										5.7788		8.90933	8.558	5.7788		7.41388	10.723	7.508	8946.76		8946.76				4222.49	532.941	5619.21	81.0254			83.5432	81.0254					40.4529	40.4529		13
PHH_193	193	Signaling	907.941	907.941	1744.82																3608.61		3608.61		4151.21					72.1419			72.1419									5
PHH_174	174	Signaling	954.141	954.141	1188.68							5.39022				5.39022																			115.824							4
PHH_86	86	Signaling, TGFb	254.521	270.064	254.521	931.728						2.06143				2.06143				3.92946	494.948		494.948	1008.36	1185.92												241.261					9
PHH_280	280	Stress response, ER stress	1935.15		1935.15						2042.03	0.214374	0.266495	1.5339	0.214374	0.870717	2.49992	4.43721	4.43664	2.82252	330.919	330.919	1532.2	3262.25	3618.4	653.973	1448.38	3615.84	493.125	74.0889			74.0889	88.7709	173.43				73.8835	73.8835		22
PHH_62	62	Stress response, ER stress	1883.6	1883.6								0.0986153		0.446296	0.165313	0.0986153		0.966667	0.399815	1.32435	4490.94				4490.94												258.353	68.172				10
PHH_15	15	Stress response, ER stress, ATF4	155.482		155.482	4727.42					1372.28	0.118872	0.908374	0.47398	0.135051	0.118872		7.55366	5.38374	1.90349	301.154		305.992	336.417	301.154		929.756	892.55	5125.32	31.7507			31.7507	40.6054				183.93				19
PHH_295	295	Stress response, ER stress, ATF4	304.871	304.871	1256.02	4699.39						0.347329	4.10281		0.453569	0.347329	10.4523	7.76925	7.14765	7.54691	3999.62	3999.62					11391.4			29.684			29.684	47.3527	78.388			128.277				16
PHH_321	321	Stress response, ER stress, ATF4	1536.15		1536.15							0.239218		0.789906		0.239218		4.33153	1.9476	4.40783	3507.77	3507.77								137.521				137.521				179.68			41.9289	10
PHH_13	13	Stress response, ER stress, ATF6	430.831		430.831							0.0532414	0.142895	0.353325	0.100484	0.0532414	1.79824	1.36456	0.973877	0.79742	172.551	172.551								40.9192			40.9192		231.407			135.544	75.3782	75.3782		14
PHH_131	131	Stress response, heat shock, HSF1	1003.69		1003.69							6.53011				6.53011	5.43875	14.4307	2.83617	9.8848	3894.33				3894.33			6075.77		30.6563	78.6224	42.5182	45.2014	30.6563					42.0235	42.0235	51.6957	14
PHH_95	95	Stress response, heat shock, HSF1	1888.72	1888.72													8.96472	13.4457	18.5729	15.7331									4532.92	43.8696	43.8696		59.5498			20.6582		202.117				10
PHH_337	337	Stress response, oxidative, NRF2	2750.91		2757.26	2750.91		4270.59			1494.85	1.73851		4.92088	6.33661	1.73851		12.2425	11.8245	7.41165	3354.24	4015.84	3354.24	5561.88	4252.08		6516.57			21.5592	21.5592		37.34	87.9664					72.5915	72.5915		19
PHH_144	144	Stress response, oxidative, NRF2	252.811		252.811	378.972			1406.33			5.00912			5.44804	5.00912		12.099	13.0805	11.6912	4639.53			5220.13	4639.53			1650.67		25.0345			25.0345	48.5446	77.8433	67.8453	100.688	140.345			35.1079	18
PHH_325	325	Stress response, oxidative, NRF2	607.95	4728.18	607.95	1421.25												9.38292	18.1878	3.27548	299.911		299.911							22.4185	22.4185		76.0972	105.65	20.1724	84.7722	134.06	140.604				14
PHH_4	4	Transcription	388.687	414.463	746.096	388.687		3136.27			3311.98	1.75915	5.58596	4.07162	4.27381	1.75915		10.3891	13.5765	5.55204	5246.82		5246.82						5578.68	13.3667		13.3667	42.8204	25.6457	171.671		179.661	203.982				20
PHH_152	152	Transcription	767.897		767.897	1161.64		1600.47		1620.77	1750.67										156.746	156.746	975.654	765.247	824.872	211.978	964.302	1886.21	1341.52								274.475					14
PHH_266	266	Transcription	398.258		398.258	577.31						1.4852			1.4852						1369.4		5070.46	1992.09	1369.4		2080.59		6485.06	38.1685			38.1685	88.2428					31.2817	31.2817		11
PHH_216	216	Transcription	407.03			407.03				1752.36	2426.98																			42.1718			42.1718									4
PHH_78	78	Transport	1395.34		1395.34	1835.67		2033.81			2892.07	3.90691		3.90691		6.00471		14.5977		9.57862	1034.65		1034.65	1326.91	4013.47	4994.27	3732.16	6187.9	4425.08	51.615			51.615	81.4717	190.087							18
PHH_261	261		136.925	283.961	136.925	173.382	1020.24	1756.33		604.125	1064.05	1.97406			1.97406	4.28626			8.11967	6.23255	235.026	235.026	274.583	1389.66	1429.62	856.982	481.655	1547.42	1352.32	49.2593		91.8431	49.2593	117.159	147.936			142.708				24
PHH_74	74		257.898	315.531	823.557	257.898	1398.74			1250.77	1515.06	1.60472		5.16617	1.60472	4.87348		11.749	13.4133	3.7064	2808.37		4067.87	3375.6	2808.37			3839.64	3067.87	39.54			39.54	85.8011		85.8716		104.53	73.8079	73.8079		22
PHH_112	112		286.175	286.175	373.471	501.848	838.846					3.38512		4.13641	3.38512	3.93626	13.533	10.0836	2.75674	18.4268	2680.29	6660.48	3049.19	2919.82	2680.29		5037.93	3310.34	1779.54	41.6885		64.6543	41.6885	88.2754					43.5912	43.5912		22
PHH_361	361		407.422	1525.88	1223.74	407.422	1511.06			1657.7	1510.98	0.822477		1.93663	0.822477	4.74601	10.4951	3.70415		6.34152	376.171	376.171	389.553	431.807	385.435	59.6542	399.095	668.436	847.229	123.71			123.71									21
PHH_147	147		96.8752	96.8752	305.628	153.644	271.983			890.964	1280.89	3.67327			3.67327	5.06108		9.50069	9.25121	6.74759	4885.91			6516.35	4885.91	562.183	714.611	1457.3	1111.65	60.1667			60.1667	61.575				70.3797				20
PHH_81	81		533.961		533.961	724.94						3.19209		3.19209	8.63269	5.02636		4.74981		18.9244	568.532	635.117	568.532	863.589	1712.37	286.53	2463.06	5737.87	3632.5	83.6693			83.6693	86.4159	160.856				47.82	47.82		19
PHH_395	395		387.246	387.246	956.342	1279.79		1312.25		1076.08	1007.1	4.87686	8.65087		5.3092	4.87686				18.8722	760.583		760.583	2015.34	3598.68		807.008	909.664	1532.86	87.538			87.538	161.923					73.3649	73.3649		19
PHH_25	25		385.89	385.89	498.06	607.931					1682.7	1.95562		1.95562	3.49808	5.34773			4.87465	18.6145	2419.06		3324.57	4179	2419.06		2987.21	6473.44		40.8555			40.8555	43.624			79.1039		49.8737	49.8737		18
PHH_327	327		398.625		1717.19	874.235	398.625			1407.66	1964.35	2.67347		6.28233	2.67347	3.60613	3.74629	4.37804	3.26639	2.49849	6836.08				6836.08			1161.2	675.101	45.301			65.274	45.301				156.877				18
PHH_353	353		187.649	187.649	327.718	541.873		1514.21				3.89977				3.89977			12.2853	8.35779	595.295	595.295	1535.63	2290.16	980.711		10549.4	2523.34	1395.66	21.2685	21.2685		26.1412		206.901							17
PHH_356	356		128.537		342.477	128.537					360.817	4.39112		4.39112		4.847	11.1176	9.75465	12.6102	12.2317	3862.47		4635.1	3862.47	6078.9		1271.5	3201.53	2696.42	33.2757				33.2757				58.9298				17
PHH_20	20		257.532	257.532	329.726	357.719	581.611			1374.84		4.58277			4.58277	4.97162		18.5761	18.297	18.5471	3658.59		3658.59	4901.88	3775.33			4673.38		15.3571		59.6236	15.3571	83.2127								17
PHH_194	194		363.279	664.666	363.279	530.801	1344.93	2207.5		1878.96	3720.72								6.09978		411.689	634.06	411.689	600.875	1261.37		1191.34	2257.68	5677.21								198.149		75.8707	75.8707		17
PHH_99	99		783.799	1040.75	783.799			2201.74			4742.53	0.543194		2.40627	1.75227	0.543194				4.60052	1680.43	1680.43	2453.17	8778.75				6111.88	3026.8	25.4022			25.4022		126.971			277.35				16
PHH_48	48		290.52	298.875	334.104	290.52					412.871	5.43323		9.18311		5.43323		7.62944		12.8009	310.799	310.799	1053.66	1715.27	3963.7	41.9767	366.976	625.233	1648.56													16
PHH_235	235		935.839	1505.99	935.839	1312.71	2585.72			1334.36	1408.84										409.439	409.439	856.689	996.679	6042.12			1516.35	3067.92	16.5386	29.7517		80.1919	16.5386			145.648					16
PHH_253	253		1058.1	1695.08	1570.93	1119.11	1058.1				1932.65	7.84313				7.84313		18.7929	8.52293		1697.08		1697.08	5040.2	2807.05		1517.98		6361.46	79.8316			79.8316	91.1904								15
PHH_214	214		776.518	1110.1	776.518	1662.22				1216.64	1391.86	2.11305			2.11305	5.05855					180.242	409.427	590.299	377.125	180.242	241.377	429.345	250.751	878.193													15
PHH_211	211		244.582	244.582	324.547	291.966	1344.01	988.609		1367.12	445.058	6.44919		6.44919							688.86	688.86	1424.94	3253.29	3346.57		748.335	1804.44	1099.43													15
PHH_50	50		560.405		560.405	574.209	1855					2.76631			5.16197	2.76631		14.4261			814.587	814.587	1984.48			9008.99	1432.81	1350.18	3844.21	25.2012			25.2012					175.875				14
PHH_317	317		622.056	622.056	785.127	644.526	1923.95					6.71603			7.18556	6.71603					1113.32		1113.32	3334.49	2731.7		4491.49	1431.08	3813.19	52.8536			52.8536	70.0653								14
PHH_217	217		270.717	270.717	336.427	555.934												9.9791			47.0392	47.0392	1443.59	3988.99		1876.63	1200.75	3936.89	3375.37	14.6403	14.6403	71.5806	46.2504									14
PHH_213	213		398.184	936.739	1075.97	398.184				1877.99	2777.43										227.107	227.107	543.59	912.226	1452.06	897.767	534.312	1720.28	1539.03	138.274			138.274									14
PHH_191	191		219.022	381.936	219.022	1179.2	364.067				1549.06							18.8909			228.787	228.787	1115.65	1154.74	4744.92	293.838	260.724	872.892	661.008													14
PHH_388	388											0.0993438	0.0993438	0.275816	0.57009	0.214378		5.01056	4.79265	1.96373	1666.64	1666.64	5505.18					5392.38	2324.24	56.1027			56.1027					105.24				13
PHH_109	109											0.139765	0.197611	0.139765	0.430588	0.171614	1.43552	1.64151	1.83516	0.784497	218.184	218.184				5627.05			10199.7	113.509			113.509					280.233				13
PHH_175	175		367.752	672.708	621.279	367.752	1408.7			1528.73		0.437827				0.437827					167.755	181.521	167.755	410.724	257.391		530.305	591.642	1472.14													13
PHH_348	348		1168.22		1168.22	1387.69						2.10845		2.10845		2.29903		12.7537		2.77484	156.073	8442.26	4842.68	156.073	5716.44			7353.02	7906.34									76.9345				13
PHH_382	382		195.249	371.839	459.958	195.249						1.13397			1.43428	1.13397					489.058	1983.47	489.058	567.087	640.639		940.216	6644.84		66.5077				66.5077								12
PHH_103	103		503.027		575.873	503.027						2.37922				2.37922					182.923	3328.5	1254.53	182.923	393.137	270.443	647.576	406.917	1434.93						119.827							12
PHH_127	127											0.704158		1.93406	5.32419	0.704158		5.85275	12.589	4.44289	467.471		467.471					6186.98	8687.36	76.2278			76.2278					114.044				11
PHH_273	273		177.958	177.958	1033.42	274.616						4.53277				4.53277					1070.91	1070.91				689.7	3613.12	1508.72		24.1655	24.1655		102.674	88.0563								11
PHH_218	218		79.4671	79.4671	1343.41	526.399						0.885606		2.18624		0.885606		13.8459		18.5537							7690.21	3197.41	7705.23	84.2132			84.2132									11
PHH_257	257		130.849			130.849				1795.86		1.40057			1.40057	5.00126			8.08375	5.30382										45.951			45.951	82.48		83.9304	163.044	279.986				11
PHH_64	64		616.788		642.915	616.788					1833.54							9.44185	6.1396	4.32393	3765.07		3765.07					441.223	1059.14	112.754			112.754					84.0887				11
PHH_364	364		257.283	486.008	471.354	445.78	257.283	1537.21		1489.98	1282.22															1955.37	4459.26			17.4617	17.4617		117.594									11
PHH_111	111		416.217	416.217	985.471	528.66						1.75102			1.75102	8.40999					913.029		4333.46	2879.89	913.029					25.6319			25.6319	66.753								10
PHH_207	207		4722.04			4722.04						13.8022				13.8022			10.8263		7060.02		7060.02					5509.48	5074	20.6801			88.7576	20.6801		171.207		177.076				10
PHH_333	333		182.396	182.396	881.77	1172.93					1716.85	1.67742				1.67742		6.18947			5721.6	5721.6				3546.87	3866.31	1494.17														10
PHH_286	286		556.522		991.261	556.522		1020.56		1918.64	4567.28	6.10901				6.10901														13.0923			13.0923	88.0372			173.651	94.524				10
PHH_270	270		1358.84			1358.84					2271.49										3632.18			3632.18	3651.95		3837.99	2663	1935.63	18.5683			128.786	18.5683			54.9265					10
PHH_377	377		1115.18		1175.3	1115.18												12.7009	6.50141		1520.03	1520.03		4303.9	3952.5		1377.43	988.086	1217.63													10
PHH_228	228		502.247	1053.08		502.247						6.1223			6.1223	6.47151					1309.43			1309.43			948.964	724.703	5282.59										34.6109	34.6109		9
PHH_277	277		1867.41			1867.41					1838.29									3.99728	1725.89			1725.89	7208.92		3655.19	1506.17		68.7867			68.7867						41.7102	41.7102		9
PHH_385	385											0.210054			0.210054	0.503945		3.79877	3.55172	1.39141	5538.67			5538.67			4223.38										119.465	89.3184				9
PHH_237	237		516.555		516.555				1462.93												115.078	115.078		2195.14	5680.09		848.283	414.75	6147.74	116.116			116.116									9
PHH_399	399							940.789			3540.07										121.44	280.226	974.687	121.44	255.709		693.478	1880.12	1251.99													9
PHH_298	298								1889.5	4702.78								13.7603	6.45299	4.83011	1665.45			1665.45			673.998	1033.72	922.932													9
PHH_287	287		1077.63			1077.63					1969.98							12.6759	18.8106	18.6928	8054.2		8054.2				703.822	2565.88	1634.91													9
PHH_140	140		932.676		932.676	1077.31				1854.62	3963.43									6.03369	12577.1			12577.1			4386.46	1077.3	5153.98													9
PHH_324	324							2021.2				5.1484				5.1484			9.78529	5.85164	6566.78				6566.78					59.7767			59.7767	88.8568					57.5108	57.5108		8
PHH_398	398		393.213	393.213	460.408							4.70231		4.70231	7.2737			10.8162		5.37058									1213.49	27.2806			27.2806									8
PHH_316	316																		14.9274		439.383		439.383	2345.19	4261.43		643.713	493.149	1508.65										73.3119	73.3119		8
PHH_300	300											17.9502			17.9502				2.03084	1.35644	166.481	1604.05	166.481							14.4722			43.0515	14.4722								7
PHH_200	200											5.08792			6.56574	5.08792		9.70967	17.996	14.3763										37.0913				37.0913		106.891						7
PHH_304	304											0.0675886			0.0675886			5.83474	4.57417	4.08278							4258.35	10520.8										87.5006				7
PHH_265	265									642.651	2643.54										170.827		358.151	170.827	282.338			1435.08	262.897													7
PHH_315	315		787.059			787.059															3591.26		5440.69	3803.53	3591.26		1571.71	1077.96	1502.58													7
PHH_301	301		302.219	321.371	465.585	302.219					508.318										7389.96	7389.96					4738.42	3397.68														7
PHH_183	183		989.634	989.634							4728.16	2.05621			2.05621	2.10458														48.4329				48.4329					53.7742	53.7742		6
PHH_164	164		422.505		1244.56	422.505						5.37224				5.37224					3632.46		3632.46							53.6348			53.6348	68.4073								6
PHH_368	368		578.952	1551.52	578.952	2274.71						2.26786			6.59781	2.26786														186.104			186.104									6
PHH_124	124																				457.089	2496.29	492.39	974.492	457.089			1860.84		158.911			158.911									6
PHH_366	366		437.732		1246.75	437.732		2867.38		1856.55	3199.4																			136.027			136.027									6
PHH_254	254		2785.13			2785.13						5.327		9.05238		5.327														18.8096			18.8096	87.2976								5
PHH_396	396										2399.27	6.01511				6.01511											3296.39	1030.47	5913.12													5
PHH_126	126																									1941.07	695.067	4755.83	5436.17	110.786			110.786									5
PHH_149	149																				290.352		1536.02	290.352	1191.04														74.7486	74.7486		4
PHH_154	154																				157.618		520.579	402.776	157.618					285.093				285.093								4
PHH_345	345																				44.451	44.451	219.753	411.373	596.77																	4
